# Alphaproteobacteria facilitate *Trichodesmium* community trimethylamine utilization

**DOI:** 10.1101/2021.03.10.434842

**Authors:** Asa E. Conover, Michael Morando, Yiming Zhao, Jacob Semones, David A. Hutchins, Eric A. Webb

## Abstract

In the surface waters of the warm oligotrophic ocean, filaments and aggregated colonies of the nitrogen (N)-fixing cyanobacterium *Trichodesmium* create microscale nutrient-rich oases. These hotspots fuel primary productivity and harbor a diverse consortium of heterotrophs. Interactions with associated microbiota can affect the physiology of *Trichodesmium*, often in ways that have been predicted to support its growth. Recently, it was found that trimethylamine (TMA), a globally-abundant organic N compound, inhibits N_2_ fixation in cultures of *Trichodesmium* without impairing growth rate, suggesting that *Trichodesmium* receives nitrogen from TMA. In this study, ^15^N-TMA DNA stable isotope probing (SIP) of a *Trichodesmium* enrichment was employed to further investigate TMA metabolism and determine if TMA-N is incorporated directly or secondarily via cross-feeding facilitated by microbial associates. Herein we identify two members of the marine *Roseobacter* clade (MRC) of Alphaproteobacteria as the likely metabolizers of TMA and provide genomic evidence that they converted TMA into a more readily available form of N, e.g., NH_4_^+^, which was subsequently used by *Trichodesmium* and the rest of the community. The results implicate microbiome-mediated carbon (C) and N transformations in modulating N_2_ fixation, and thus highlight the involvement of host-associated heterotrophs in global biogeochemical cycling.
