## Supplemental File S1 for "Alphaproteobacteria facilitate *Trichodesmium* community trimethylamine utilization"

### Sheet: Sheet1
Run	Ocean_morph_station	ASV123 (100%)	ASV123(99.6% ID)	ASV124 (100%)	ASV124(99.6% ID)
SRR3250740	Spac_Raft_11
SRR3250741	Spac_Puff_11
SRR3250744	Natl_Puff_19
SRR3250829	Natl_Raft_24
SRR3250857	Natl_Puff_24
SRR3250858	Natl_Raft_29
SRR3250859	Natl_Puff_29
SRR3250860	Natl_Raft_7
SRR3250861	Natl_Puff_7
SRR3250862	Npac_Raft_20
SRR3250863	Npac_Puff_20
SRR3250864	Npac_Raft_21
SRR3250868	Spac_Raft_13
SRR3250870	Npac_Puff_21
SRR3250871	Npac_Raft_24
SRR3250872	Npac_Puff_24
SRR3250888	Npac_Raft_25
SRR3250967	Npac_Puff_25
SRR3250987	Npac_Raft_26
SRR3250988	Npac_Puff_26
SRR3250989	Spac_Puff_13	X		X
SRR3250990	Spac_Puff_23		X	X	X
SRR3250991	Spac_Raft_24
SRR3251060	Spac_Puff_24	X	X	X	X
SRR3251105	Natl_Raft_12
SRR3251106	Natl_Puff_12
SRR3251107	Natl_Raft_19
