## Supplemental File S3 for "Alphaproteobacteria facilitate *Trichodesmium* community trimethylamine utilization": ASV_naming_key.txt

code	new_name
d18e1282a062d2df51ad0c3259e2e4c9	Seq01 - Pirellulaceae
3ab49ad08a6d042c5ba1e210da20c645	Seq02 - Phaeodactylibacter
0ff3725de1a8a9875fed2663e4ccdc36	Seq03 - Ulvibacter
d0e304ada4a1a00c430d345568d721ec	Seq04 - Trichodesmium
ae6d0f74885bbcfcd2a2e1fc5762a228	Seq05 - Gammaproteobacteria
a5bce12e1015ceac85ba6046b3ba18ee	Seq06 - Alteromonas
1d9f0ccb4b1f6729b01ff52b7aa5528c	Seq07 - Alteromonas
111b0693f0d34aea61f6ee1fe0ebb040	Seq08 - Alphaproteobacteria
ce51d9b80cc73604d767f39fc985ae53	Seq09 - Sphingomonadaceae
ee67cedff0e0560ed19cef0e6bc275b5	Seq10 - Labrenzia
66395951dc247d655a2da9bc7da0392a	Seq11 - Terasakiellaceae
aaeff0f937434dca17f1b1aa060f008b	Seq12 - Rhodobacteraceae
33024fb9052b47efddaa637ffff32435	Seq13 - Rhodobacteraceae
90cc84fa81ac4515ed30c052d5311fbc	Seq14 - Rhodobacteraceae
a8e6a487609bba2fa558f9b1c3481811	Seq15 - Maricaulis
2c8539e7ffea08e9d4c2f058910db3fe	Seq16 - Hyphomonadaceae
2700e64feb158376528e1d4dd87fc45a	Seq17 - Magnetospiraceae
c463138dadff089f634cd095a7c3a356	Seq18 - Bacillales
208ac2d9d67c8f905f2fbf11f5a7c690	Seq19 - Bacillaceae
18296be6ca19c751aa6edf7337e8a1f9	Seq20 - Phycisphaeraceae
