## Supplemental File S3 for "Alphaproteobacteria facilitate *Trichodesmium* community trimethylamine utilization": DNA_quant_tab_D1.txt

IS_CONTROL	Sample	Day	Fraction	Buoyant_density	DNA_quant	Replicate
TRUE	1.1	1	10	1.726654	1.46	1
TRUE	1.11	1	11	1.7222832	2.63	1
TRUE	1.12	1	12	1.7200978	4.78	1
TRUE	1.13	1	13	1.7168197	4.74	1
TRUE	1.14	1	14	1.7135416	1.46	1
TRUE	1.15	1	15	1.7102635	1.48	1
TRUE	1.16	1	16	1.7091708	0.438	1
TRUE	1.17	1	17	1.7048	1.42	1
TRUE	1.18	1	18	1.7026146	2.1	1
TRUE	1.19	1	19	1.7004292	3.63	1
TRUE	1.2	1	20	1.6960584	5.83	1
TRUE	1.21	1	21	1.693873	5.71	1
TRUE	1.22	1	22	1.6916876	1.25	1
TRUE	1.23	1	23	1.6905949	0.696	1
TRUE	1.24	1	24	1.6884095	0.258	1
TRUE	1.25	1	25	1.682946	0.129	1
TRUE	1.8	1	8	1.7332102	0.105	1
FALSE	5.1	1	10	1.7255613	0.743	1
FALSE	5.11	1	11	1.7222832	1.11	1
FALSE	5.12	1	12	1.7190051	1.19	1
FALSE	5.13	1	13	1.715727	1.42	1
FALSE	5.14	1	14	1.7135416	1.17	1
FALSE	5.16	1	16	1.7069854	0.25	1
FALSE	5.17	1	17	1.7037073	0.854	1
FALSE	5.18	1	18	1.7015219	2.67	1
FALSE	5.19	1	19	1.7004292	3.77	1
FALSE	5.2	1	20	1.6960584	4.48	1
FALSE	5.21	1	21	1.693873	2.7	1
FALSE	5.22	1	22	1.6905949	1.06	1
FALSE	5.23	1	23	1.6862241	0.221	1
FALSE	5.24	1	24	1.6840387	0.112	1
FALSE	5.25	1	25	1.6818533	0.057	1
FALSE	5.5	1	5	1.7441372	0.053	1
FALSE	5.6	1	6	1.7408591	0.69	1
FALSE	5.7	1	7	1.7364883	1.89	1
FALSE	5.9	1	9	1.7299321	0.946	1
