## Supplemental File S3 for "Alphaproteobacteria facilitate *Trichodesmium* community trimethylamine utilization": DNA_quant_tab_D3.txt

IS_CONTROL	Sample	Day	Fraction	Buoyant_density	DNA_quant	Replicate
TRUE	1.1	1	10	1.726654	1.46	1
TRUE	1.11	1	11	1.7222832	2.63	1
TRUE	1.12	1	12	1.7200978	4.78	1
TRUE	1.13	1	13	1.7168197	4.74	1
TRUE	1.14	1	14	1.7135416	1.46	1
TRUE	1.15	1	15	1.7102635	1.48	1
TRUE	1.16	1	16	1.7091708	0.438	1
TRUE	1.17	1	17	1.7048	1.42	1
TRUE	1.18	1	18	1.7026146	2.1	1
TRUE	1.19	1	19	1.7004292	3.63	1
TRUE	1.2	1	20	1.6960584	5.83	1
TRUE	1.21	1	21	1.693873	5.71	1
TRUE	1.22	1	22	1.6916876	1.25	1
TRUE	1.23	1	23	1.6905949	0.696	1
TRUE	1.24	1	24	1.6884095	0.258	1
TRUE	1.25	1	25	1.682946	0.129	1
TRUE	1.8	1	8	1.7332102	0.105	1
FALSE	7.1	3	10	1.7244686	2.96	1
FALSE	7.11	3	11	1.7211905	2.62	1
FALSE	7.12	3	12	1.7179124	2.99	1
FALSE	7.13	3	13	1.7146343	2.94	1
FALSE	7.14	3	14	1.7113562	3.21	1
FALSE	7.15	3	15	1.7091708	3.4	1
FALSE	7.16	3	16	1.7058927	3.29	1
FALSE	7.17	3	17	1.7026146	1.45	1
FALSE	7.18	3	18	1.7004292	1.79	1
FALSE	7.19	3	19	1.6971511	1.37	1
FALSE	7.2	3	20	1.6949657	0.939	1
FALSE	7.21	3	21	1.6916876	0.642	1
FALSE	7.22	3	22	1.6884095	0.332	1
FALSE	7.23	3	23	1.6851314	0.194	1
FALSE	7.5	3	5	1.7386737	0.564	1
FALSE	7.6	3	6	1.7364883	2.13	1
FALSE	7.7	3	7	1.7332102	4.83	1
FALSE	7.8	3	8	1.7310248	4.25	1
FALSE	7.9	3	9	1.7288394	0.995	1
