## Supplemental File S3 for "Alphaproteobacteria facilitate *Trichodesmium* community trimethylamine utilization": DNA_quant_tab_D4.txt

IS_CONTROL	Sample	Day	Fraction	Buoyant_density	DNA_quant	Replicate
TRUE	1.1	1	10	1.726654	1.46	1
TRUE	1.11	1	11	1.7222832	2.63	1
TRUE	1.12	1	12	1.7200978	4.78	1
TRUE	1.13	1	13	1.7168197	4.74	1
TRUE	1.14	1	14	1.7135416	1.46	1
TRUE	1.15	1	15	1.7102635	1.48	1
TRUE	1.16	1	16	1.7091708	0.438	1
TRUE	1.17	1	17	1.7048	1.42	1
TRUE	1.18	1	18	1.7026146	2.1	1
TRUE	1.19	1	19	1.7004292	3.63	1
TRUE	1.2	1	20	1.6960584	5.83	1
TRUE	1.21	1	21	1.693873	5.71	1
TRUE	1.22	1	22	1.6916876	1.25	1
TRUE	1.23	1	23	1.6905949	0.696	1
TRUE	1.24	1	24	1.6884095	0.258	1
TRUE	1.25	1	25	1.682946	0.129	1
TRUE	1.8	1	8	1.7332102	0.105	1
FALSE	8.1	4	10	1.726654	4.1	1
FALSE	8.11	4	11	1.7233759	3.57	1
FALSE	8.12	4	12	1.7190051	4.22	1
FALSE	8.13	4	13	1.7168197	3.39	1
FALSE	8.14	4	14	1.7146343	3.2	1
FALSE	8.15	4	15	1.7102635	4.46	1
FALSE	8.16	4	16	1.7069854	4.22	1
FALSE	8.17	4	17	1.7037073	2.82	1
FALSE	8.18	4	18	1.7015219	1.75	1
FALSE	8.19	4	19	1.6982438	1.08	1
FALSE	8.2	4	20	1.6949657	0.824	1
FALSE	8.21	4	21	1.6927803	0.653	1
FALSE	8.22	4	22	1.6905949	0.294	1
FALSE	8.23	4	23	1.6873168	0.209	1
FALSE	8.5	4	5	1.7386737	0.245	1
FALSE	8.6	4	6	1.7364883	0.911	1
FALSE	8.7	4	7	1.7343029	5.66	1
FALSE	8.8	4	8	1.7321175	4.07	1
FALSE	8.9	4	9	1.7288394	2.86	1
