## Supplemental File S3 for "Alphaproteobacteria facilitate *Trichodesmium* community trimethylamine utilization": ln_RFU_growth.txt

Treatment	Day	RFU	sd	se
0 µM TMA	0	2.086361801	0.151601243	0.087527019
0 µM TMA	1	2.470584516	0.031759018	0.018336078
0 µM TMA	2	2.734353454	0.006493609	0.003749087
0 µM TMA	4	3.524696107	0.024014861	0.013864986
0 µM TMA	5	3.817454732	0.054791491	0.031633882
80 µM Light TMA	0	2.173722457	0.14127884	0.081567376
80 µM Light TMA	1	2.466356938	0.134278312	0.077525619
80 µM Light TMA	2	2.695476502	0.166883336	0.096350139
80 µM Light TMA	4	3.285171982	0.229897054	0.132731126
80 µM Light TMA	5	3.761236266	0.216122937	0.124778636
80 µM Heavy TMA	0	2.241867403	0.325280331	0.187800687
80 µM Heavy TMA	1	2.35372799	0.010077702	0.005818364
80 µM Heavy TMA	2	2.805839383	0.216743182	0.125136734
80 µM Heavy TMA	4	3.329124238	0.148934919	0.085987616
80 µM Heavy TMA	5	3.575874434	0.15515277	0.089577494
