## Supplemental File S3 for "Alphaproteobacteria facilitate *Trichodesmium* community trimethylamine utilization": nfix_melt_norm.txt

Treatment	Day	nfix	sd
0 µM TMA	1	1	0.094028579
0 µM TMA	2	1	0.078456945
0 µM TMA	3	1	0.133127058
0 µM TMA	4	1	0.018838366
80 µM Light TMA	1	0.118078331	0.007018344
80 µM Light TMA	2	0.093757085	0.011159246
80 µM Light TMA	3	0.41275584	0.321129674
80 µM Light TMA	4	0.767494958	0.032461136
80 µM Heavy TMA	1	0.290035586	0.053123284
80 µM Heavy TMA	2	0.099428517	0.031658013
80 µM Heavy TMA	3	0.035437281	0.027193742
80 µM Heavy TMA	4	0.520643104	0.069962192
