## Supplemental File S3 for "Alphaproteobacteria facilitate *Trichodesmium* community trimethylamine utilization": sample-metadata_HTSSIP.tsv

#SampleID	Substrate	Day	Fraction	Fraction Label	Buoyant_density	Fraction DNA Concentration (ng/ul)	Fraction DNA proportion
#q2:types	categorical	categorical	categorical	categorical	numeric	numeric	numeric
1.10	Light	1	10	1-10	1.726654	1.46	0.038195898
1.11	Light	1	11	1-11	1.7222832	2.63	0.068804939
1.12	Light	1	12	1-12	1.7200978	4.78	0.125052323
1.13	Light	1	13	1-13	1.7168197	4.74	0.12400586
1.14	Light	1	14	1-14	1.7135416	1.46	0.038195898
1.15	Light	1	15	1-15	1.7102635	1.48	0.038719129
1.16	Light	1	16	1-16	1.7091708	0.438	0.011458769
1.17	Light	1	17	1-17	1.7048	1.42	0.037149435
1.18	Light	1	18	1-18	1.7026146	2.1	0.054939305
1.19	Light	1	19	1-19	1.7004292	3.63	0.094966513
1.20	Light	1	20	1-20	1.6960584	5.83	0.152521976
1.21	Light	1	21	1-21	1.693873	5.71	0.149382587
1.22	Light	1	22	1-22	1.6916876	1.25	0.032701967
1.23	Light	1	23	1-23	1.6905949	0.696	0.018208455
1.24	Light	1	24	1-24	1.6884095	0.258	0.006749686
1.25	Light	1	25	1-25	1.682946	0.129	0.003374843
16s-mock-even-insilico-v2	Mock	Mock	Mock	Mock	0	0	0
16s-mock-staggered-insilico-v2	Mock	Mock	Mock	Mock	0	0	0
1.8	Light	1	8	1-8	1.7332102	0.105	0.002746965
5.10	Heavy	1	10	5-10	1.7255613	0.743	0.02907227
5.11	Heavy	1	11	5-11	1.7222832	1.11	0.043432328
5.12	Heavy	1	12	5-12	1.7190051	1.19	0.046562586
5.13	Heavy	1	13	5-13	1.715727	1.42	0.055562077
5.14	Heavy	1	14	5-14	1.7135416	1.17	0.045780021
5.16	Heavy	1	16	5-16	1.7069854	0.25	0.009782056
5.17	Heavy	1	17	5-17	1.7037073	0.854	0.033415503
5.18	Heavy	1	18	5-18	1.7015219	2.67	0.104472356
5.19	Heavy	1	19	5-19	1.7004292	3.77	0.147513401
5.20	Heavy	1	20	5-20	1.6960584	4.48	0.17529444
5.21	Heavy	1	21	5-21	1.693873	2.7	0.105646203
5.22	Heavy	1	22	5-22	1.6905949	1.06	0.041475917
5.23	Heavy	1	23	5-23	1.6862241	0.221	0.008647337
5.24	Heavy	1	24	5-24	1.6840387	0.112	0.004382361
5.25	Heavy	1	25	5-25	1.6818533	0.057	0.002230309
5.5	Heavy	1	5	5-6	1.7441372	0.053	0.002073796
5.6	Heavy	1	6	5-7	1.7408591	0.69	0.026998474
5.7	Heavy	1	7	5-8	1.7364883	1.89	0.073952342
5.9	Heavy	1	9	5-9	1.7299321	0.946	0.037015299
7.10	Heavy	3	10	7-10	1.7244686	2.96	0.071750618
7.11	Heavy	3	11	7-11	1.7211905	2.62	0.063508993
7.12	Heavy	3	12	7-12	1.7179124	2.99	0.07247782
7.13	Heavy	3	13	7-13	1.7146343	2.94	0.071265817
7.14	Heavy	3	14	7-14	1.7113562	3.21	0.077810637
7.15	Heavy	3	15	7-15	1.7091708	3.4	0.082416251
7.16	Heavy	3	16	7-16	1.7058927	3.29	0.079749842
7.17	Heavy	3	17	7-17	1.7026146	1.45	0.035148107
7.18	Heavy	3	18	7-18	1.7004292	1.79	0.043389732
7.19	Heavy	3	19	7-19	1.6971511	1.37	0.033208901
7.20	Heavy	3	20	7-20	1.6949657	0.939	0.022761429
7.21	Heavy	3	21	7-21	1.6916876	0.642	0.015562127
7.22	Heavy	3	22	7-22	1.6884095	0.332	0.008047704
7.23	Heavy	3	23	7-23	1.6851314	0.194	0.004702574
7.5	Heavy	3	5	7-5	1.7386737	0.564	0.013671402
7.6	Heavy	3	6	7-6	1.7364883	2.13	0.051631357
7.7	Heavy	3	7	7-7	1.7332102	4.83	0.117079556
7.8	Heavy	3	8	7-8	1.7310248	4.25	0.103020313
7.9	Heavy	3	9	7-9	1.7288394	0.995	0.024118873
8.10	Heavy	4	10	8-10	1.726654	4.1	0.083889184
8.11	Heavy	4	11	8-11	1.7233759	3.57	0.073044973
8.12	Heavy	4	12	8-12	1.7190051	4.22	0.086344478
8.13	Heavy	4	13	8-13	1.7168197	3.39	0.069362033
8.14	Heavy	4	14	8-14	1.7146343	3.2	0.065474485
8.15	Heavy	4	15	8-15	1.7102635	4.46	0.091255064
8.16	Heavy	4	16	8-16	1.7069854	4.22	0.086344478
8.17	Heavy	4	17	8-17	1.7037073	2.82	0.05769939
8.18	Heavy	4	18	8-18	1.7015219	1.75	0.035806359
8.19	Heavy	4	19	8-19	1.6982438	1.08	0.022097639
8.20	Heavy	4	20	8-20	1.6949657	0.824	0.01685968
8.21	Heavy	4	21	8-21	1.6927803	0.653	0.013360887
8.22	Heavy	4	22	8-22	1.6905949	0.294	0.006015468
8.23	Heavy	4	23	8-23	1.6873168	0.209	0.004276302
8.5	Heavy	4	5	8-5	1.7386737	0.245	0.00501289
8.6	Heavy	4	6	8-6	1.7364883	0.911	0.018639768
8.7	Heavy	4	7	8-7	1.7343029	5.66	0.115807996
8.8	Heavy	4	8	8-8	1.7321175	4.07	0.083275361
8.9	Heavy	4	9	8-9	1.7288394	2.86	0.058517821
